# Annelid adult cell type diversity and their pluripotent cellular origins

**DOI:** 10.1101/2023.04.25.537979

**Authors:** Patricia Álvarez-Campos, Helena García-Castro, Elena Emili, Alberto Pérez-Posada, David A. Salamanca-Díaz, Vincent Mason, Bria Metzger, Alexandra E. Bely, Nathan Kenny, B. Duygu Özpolat, Jordi Solana

## Abstract

Annelids are a broadly distributed, highly diverse, economically and environmentally important group of animals. Most species can regenerate missing body parts, and many are able to reproduce asexually. Therefore, many annelids can generate all adult cell types in adult stages. However, the putative adult stem cell populations involved in these processes, as well as the diversity of adult cell types generated by them, are still unknown. Here, we recover 75,218 single cell transcriptomes of *Pristina leidyi*, a highly regenerative and asexually-reproducing freshwater annelid. We characterise all major annelid adult cell types, and validate many of our observations by HCR *in situ* hybridisation. Our results uncover complex patterns of regionally expressed genes in the annelid gut, as well as neuronal, muscle and epidermal specific genes. We also characterise annelid-specific cell types such as the chaetal sacs and *globin*+ cells, and novel cell types of enigmatic affinity, including a *vigilin*+ cell type, a *lumbrokinase*+ cell type, and a diverse set of metabolic cells. Moreover, we characterise transcription factors and gene networks that are expressed specifically in these populations. Finally, we uncover a broadly abundant cluster of putative stem cells with a pluripotent signature. This population expresses well-known stem cell markers such as *vasa, piwi* and *nanos* homologues, but also shows heterogeneous expression of differentiated cell markers and their transcription factors. In these *piwi*+ cells, we also find conserved expression of pluripotency regulators, including multiple chromatin remodelling and epigenetic factors. Finally, lineage reconstruction analyses reveal the existence of differentiation trajectories from *piwi*+ cells to diverse adult types. Our data reveal the cell type diversity of adult annelids for the first time and serve as a resource for studying annelid cell types and their evolution. On the other hand, our characterisation of a *piwi+* cell population with a pluripotent stem cell signature will serve as a platform for the study of annelid stem cells and their role in regeneration.
