## Supplementary material for "Annelid adult cell type diversity and their pluripotent cellular origins": Supp File 11.xlsx

### Sheet: Sheet1
	eleocytes	epidermis	globin_pos_cells	gut	muscle	neurons	polycystin_cells	Diamond blast annotation
PrileiEVm000093t1	-1.90618	3.07335	-1.11291	-0.987193	-1.37895	-1.24027	1.13084	not in Diamond
PrileiEVm000159t1	-0.281658	-0.121927	-2.96352	-0.515442	0.236352	0.106691	-0.503458	XP_026056270.1 LOW QUALITY PROTEIN: basic helix-loop-helix domain-containing protein USF3-like [Carassius auratus]
PrileiEVm000318t1	-1.53247	-0.230864	-1.57364	-0.91294	-1.1869	0.194279	-0.827523	XP_034841250.1 zinc finger protein 2-like [Maniola hyperantus]
PrileiEVm000431t1	-1.5906	-0.13662	-2.86697	-2.00467	-1.9297	2.32524	0.863514	XP_013413851.1 myelin transcription factor 1 isoform X6 [Lingula anatina]
PrileiEVm000596t1	-1.93065	0.676542	-3.15556	-1.53396	-2.95326	-0.569769	1.76206	XP_019534363.2 zinc finger protein 808 [Aedes albopictus]
PrileiEVm000682t1	-3.92703	0.154819	-0.110571	-1.15009	-0.0951734	0.155872	0.288088	XP_018945776.1 PREDICTED: LOW QUALITY PROTEIN: sal-like protein 3 [Cyprinus carpio]
PrileiEVm001267t1	0.945419	0.208537	-0.388258	-0.0402902	0.172808	1.33687	-0.337299	KPJ03936.1 Zinc finger protein 177 [Papilio xuthus]
PrileiEVm001675t1	2.05067	0.428265	-1.16209	0.361623	-1.55244	0.975358	1.03907	XP_039551068.1 THAP domain-containing protein 1-like [Pimephales promelas]
PrileiEVm001707t1	-2.08368	0.377676	-0.894313	0.780039	0.815993	3.17245	0.722777	XP_011431323.2 zinc finger protein 423 isoform X2 [Crassostrea gigas]
PrileiEVm001821t1	-0.611969	-1.22007	-0.437403	-0.354149	1.57246	1.9971	-0.790258	AKG93293.1 hunchback [Euperipatoides rowelli]
PrileiEVm001919t1	-3.67388	-1.65713	-1.85716	-3.01906	0.926179	-3.67388	3.61166	ABI34497.1 PR domain containing 16, partial [Danio rerio]
PrileiEVm002155t1	1.49885	0.985403	1.49202	-0.125237	0.879785	1.36068	1.24576	XP_014674498.1 PREDICTED: ecdysone-inducible protein E75-like [Priapulus caudatus]
PrileiEVm002172t1	0.959561	0.610836	-1.06053	-0.0752383	0.336679	0.799372	1.39962	XP_011438783.3 T-box transcription factor TBX3 isoform X2 [Crassostrea gigas]
PrileiEVm002218t1	-0.308528	-0.00504777	-0.65211	-0.00361048	0.0624559	-0.0946045	0.448365	not in Diamond
PrileiEVm002359t1	-0.406441	-0.728524	-1.34396	2.19162	-2.52665	0.990174	-0.585681	ALD49739.1 optomotor-blind protein, partial [Nilaparvata lugens]
PrileiEVm002371t1	1.65249	0.24878	0.295982	0.188127	0.0796433	0.455929	-0.418847	XP_013396925.1 zinc finger protein 341 [Lingula anatina]
PrileiEVm002454t1	1.90426	-1.47344	0.933279	-1.99248	-0.788559	2.3818	-2.27504	XP_014255302.1 zinc finger protein 1-like isoform X7 [Cimex lectularius]
PrileiEVm002492t1	0.260231	-0.284559	0.869934	0.918276	-0.0586767	-1.16893	-2.71472	XP_037974729.1 zinc finger protein 665-like [Plutella xylostella]
PrileiEVm002532t1	-1.04301	0.875469	-0.870219	-0.78789	0.417844	0.802136	0.865086	not in Diamond
PrileiEVm002647t1	-0.851473	2.29016	-1.5181	-1.27708	-1.16023	0.783236	2.00045	XP_037978547.1 silk gland factor 3 [Plutella xylostella]
PrileiEVm002796t1	-0.274153	0.268528	-1.40037	2.83335	-2.33857	-1.68471	-3.22322	XP_014789389.1 PREDICTED: transcription factor CP2-like [Octopus bimaculoides]
PrileiEVm002913t1	-2.96078	-1.06302	-1.56525	-1.59723	-1.92932	2.36012	3.11764	OAF64570.1 PRA1 family protein 1 [Intoshia linei]
PrileiEVm003016t1	-1.50718	0.722174	-2.42898	-2.15122	-2.71909	-0.464163	2.64006	XP_014767616.1 PREDICTED: aryl hydrocarbon receptor-like [Octopus bimaculoides]
PrileiEVm003033t1	2.45121	-1.06151	0.721408	-1.12408	-2.09572	-1.9684	-2.31816	XP_016158891.1 PREDICTED: deformed epidermal autoregulatory factor 1-like [Ficedula albicollis]
PrileiEVm003039t1	-0.955311	0.688257	0.306999	0.285386	0.110613	1.7395	1.47962	not in Diamond
PrileiEVm003228t1	-0.111516	0.181861	-0.919514	-0.396075	-1.29146	-0.414671	-1.16774	XP_030851002.1 transcription termination factor 1-like [Strongylocentrotus purpuratus]
PrileiEVm003329t1	-1.24054	-1.08808	-2.08784	1.83261	-0.878653	-0.316975	0.632457	KYO44683.1 forkhead box protein M1 [Alligator mississippiensis]
PrileiEVm003428t1	3.85081	0.53222	-0.345815	0.070336	-0.557287	-0.690645	0.315585	AAA03160.1 fork head related protein, partial [Mus musculus]
PrileiEVm003446t1	0.056857	-0.438338	-1.54901	0.265254	-1.41234	2.00931	0.841728	XP_023234551.1 silk gland factor 1-like [Centruroides sculpturatus]
PrileiEVm003528t1	-2.43822	0.280876	-4.52232	-3.42011	-3.09757	-2.99399	-4.52232	CAD5114183.1 DgyrCDS3326 [Dimorphilus gyrociliatus]
PrileiEVm003625t1	0.132339	-0.947638	-1.5369	-1.90473	0.0713987	2.5924	-3.35771	XP_014275167.2 forkhead box protein C2 [Halyomorpha halys]
PrileiEVm004004t1	0.153354	-0.782428	-1.63633	-0.447113	0.0340972	0.673778	-0.0555702	not in Diamond
PrileiEVm004190t1	-0.397502	2.40606	-2.69132	-1.69818	-1.72342	-0.734014	-1.94669	XP_039296339.1 pair-rule protein odd-paired-like [Nilaparvata lugens]
PrileiEVm004244t1	-1.35837	-2.24908	-1.49313	2.46755	-2.66615	-1.39531	-2.88768	ACH89430.1 NK-like homeobox protein 2.1a, partial [Capitella teleta]
PrileiEVm004317t1	-0.608926	-1.57236	-1.5426	-1.61022	0.469658	-0.428719	-2.72294	RWS31863.1 Transforming protein p54/c-ets-1-like protein [Leptotrombidium deliense]
PrileiEVm004333t1	-0.151631	-1.40431	-0.496805	-0.311275	2.07784	1.74035	-0.896694	CAE1140241.1 KRAB [Sepia pharaonis]
PrileiEVm004337t1	-2.55211	-0.754612	-2.55211	3.60796	-1.10914	-0.251617	-0.611862	MBN3325843.1 KLF15 factor [Atractosteus spatula]
PrileiEVm004537t1	0.117133	0.275705	-1.10131	-0.712903	-0.963617	1.23875	0.618567	AAB36811.1 zinc finger protein 11, partial [Rattus norvegicus]
PrileiEVm004625t1	-1.09575	0.38078	-0.574748	0.394065	-0.0341318	2.26861	-1.27227	XP_022215309.1 zinc finger protein 37-like [Drosophila obscura]
PrileiEVm004666t1	-0.0497732	1.32948	-1.83116	-1.27016	-1.5723	-1.46734	1.53978	XP_019865256.1 PREDICTED: homeotic protein empty spiracles [Aethina tumida]
PrileiEVm004677t1	-2.31806	1.51788	-2.31806	1.44428	-1.42672	-0.76446	-0.370629	AGL08099.1 SoxE [Sepia officinalis]
PrileiEVm004717t1	0.0980514	-0.0919362	-0.48976	0.189239	-3.39013	1.21834	-0.120938	XP_031340372.1 THAP domain-containing protein 6-like isoform X2 [Photinus pyralis]
PrileiEVm004781t1	-2.03601	0.0239767	0.283103	-0.0303746	2.01037	0.810174	-0.0781679	XP_021186597.1 homeobox protein bagpipe-like [Helicoverpa armigera]
PrileiEVm004792t1	-0.255056	0.745371	-0.0561596	-0.062262	-0.0414589	0.738058	-1.27937	RJW60672.1 Zinc finger imprinted 3, partial [Clonorchis sinensis]
PrileiEVm004832t1	-0.19098	-2.13579	-2.09352	1.64654	-1.73833	-0.476342	-1.11322	XP_022324635.1 LOW QUALITY PROTEIN: transcription factor GATA-4-like [Crassostrea virginica]
PrileiEVm004984t1	-1.5285	-1.60549	-0.102684	2.53358	-0.477726	-0.185008	-3.62297	XP_013389827.1 doublesex and mab-3 related transcription factor 3, truncated [Lingula anatina]
PrileiEVm005054t1	0.814379	-3.17286	-0.416423	-2.61126	1.49863	1.76148	-2.2341	XP_034945182.1 zinc finger protein 1 isoform X3 [Chelonus insularis]
PrileiEVm005086t1	2.62815	0.493215	-1.50165	1.78882	-2.33597	-1.00443	0.196985	CAD5114982.1 DgyrCDS4009 [Dimorphilus gyrociliatus]
PrileiEVm005175t1	-0.725611	0.592331	-2.83642	-1.37721	-0.99492	0.915179	-0.903429	XP_025079826.1 zinc finger and BTB domain-containing protein 24-like [Pomacea canaliculata]
PrileiEVm005287t1	-2.98133	-0.396526	-2.98133	-1.87103	-1.54469	2.21793	-1.05151	XP_039282635.1 homeobox protein homothorax isoform X10 [Nilaparvata lugens]
PrileiEVm005288t1	-2.2275	0.0372659	0.441907	0.624497	-0.369919	0.999437	-0.276958	no informative hits: XP_009015108.1 hypothetical protein HELRODRAFT_171050 [Helobdella robusta]
PrileiEVm005298t1	-2.86564	-1.71652	-1.68682	3.85619	-1.42748	0.883017	0.43437	XP_014790784.1 PREDICTED: homeobox protein Nkx-2.3-like [Octopus bimaculoides]
PrileiEVm005356t1	-1.05275	-0.577075	-0.531239	-0.355697	-1.72125	0.00179444	0.125691	XP_031573774.1 ATM interactor-like [Actinia tenebrosa]
PrileiEVm005437t1	1.43655	0.755434	1.06072	0.231169	-2.16598	2.14594	-0.2132	XP_013410923.2 heat shock factor protein 1 [Lingula anatina]
PrileiEVm005479t1	-0.206268	0.0983367	0.150569	-0.116141	-0.395658	-0.544597	0.553943	XP_013397168.1 zinc finger protein 665 [Lingula anatina]
PrileiEVm005480t1	2.09006	-0.317454	-1.33086	-1.77147	0.380503	0.147226	0.885814	PFX23645.1 PiggyBac transposable element-derived protein 5 [Stylophora pistillata]
PrileiEVm005524t1	0.709835	-0.472599	-1.93918	2.31963	-1.92775	-1.48596	-0.501252	KYO37247.1 homeobox protein Nkx-2.8 [Alligator mississippiensis]
PrileiEVm005534t1	-3.13385	-0.900513	-1.95751	0.684607	-1.29801	2.35082	-1.20703	XP_013392366.1 LOW QUALITY PROTEIN: POU domain, class 3, transcription factor 4-like [Lingula anatina]
PrileiEVm005572t1	-2.46934	-2.46934	0.185332	3.53911	-2.46934	-0.918984	-2.46934	ACH89433.1 NK-like homeobox protein 2.2b [Capitella teleta]
PrileiEVm005589t1	-0.763555	1.30703	-0.589674	-1.41468	1.97522	-0.584071	2.12157	AFJ91923.1 homeodomain transcription factor 3, partial [Platynereis dumerilii]
PrileiEVm005755t1	-0.521067	-1.67993	-1.19203	-0.804344	-1.05457	-0.691916	-1.53957	CAE1266813.1 ETS1 [Sepia pharaonis]
PrileiEVm005773t1	-2.76042	-0.516536	-0.928875	-1.30009	-0.333289	2.37671	0.547347	XP_019917917.1 nuclear receptor subfamily 2 group F member 1-A isoform X4 [Crassostrea gigas]
PrileiEVm005796t1	0.190329	1.30154	-0.27649	-2.00153	-2.50437	-2.3775	-0.457937	no informative hits: ELT88613.1 hypothetical protein CAPTEDRAFT_86593, partial [Capitella teleta]
PrileiEVm005958t1	0.504334	0.272537	0.167951	0.593259	1.13945	1.54472	0.292124	XP_037975721.1 zinc finger protein 569 [Plutella xylostella]
PrileiEVm005961t1	-1.61933	1.41278	-2.54009	-1.98341	-2.28302	-3.71245	2.3959	CAD43608.1 paired box protein, partial [Platynereis dumerilii]
PrileiEVm006105t1	0.255365	1.06661	-1.4192	-1.78758	-1.80811	0.216746	0.0349904	XP_036446898.1 telomere zinc finger-associated protein [Colossoma macropomum]
PrileiEVm006204t1	0.550905	-1.56635	-2.1742	-0.834687	-1.91631	0.10327	4.22244	KAF8770703.1 Zinc finger protein Gfi-1b like protein [Argiope bruennichi]
PrileiEVm006306t1	-4.08368	-1.68758	-1.4821	-1.74394	0.22182	-0.00986013	0.544883	XP_036444160.1 transcription factor 4-like isoform X5 [Colossoma macropomum]
PrileiEVm006323t1	-1.21825	-0.38385	-4.13907	0.657843	-0.140803	0.395088	-0.197631	AFJ94202.1 Hox1a homeobox protein [Pristina longiseta]
PrileiEVm006338t1	0.493089	0.283003	-1.94048	-0.202152	-0.853257	0.510769	0.348329	no informative hits: XP_033736518.1 uncharacterized protein LOC117324743 isoform X3 [Pecten maximus]
PrileiEVm006385t1	-1.16636	1.93938	-0.646154	-1.53267	-1.83373	0.868136	1.82046	XP_006020106.1 forkhead box protein B1 [Alligator sinensis]
PrileiEVm006415t1	-2.5683	0.451273	-0.274087	0.260469	-0.399803	1.44951	0.204765	not in Diamond
PrileiEVm006555t1	-3.05831	-0.192434	-1.23268	-0.130373	-0.219997	0.104549	-1.13005	XP_025101529.1 LOW QUALITY PROTEIN: zinc finger protein 771-like [Pomacea canaliculata]
PrileiEVm006601t1	-0.0775727	0.18136	-0.756119	-0.36449	-0.19579	0.129051	-0.28473	XP_038068605.1 zinc finger protein 341-like isoform X2 [Patiria miniata]
PrileiEVm006627t1	-1.23444	-0.0298368	-0.656601	-0.611371	-2.33153	0.0843602	-0.214228	XP_021353621.1 zinc finger protein Xfin-like [Mizuhopecten yessoensis]
PrileiEVm006670t1	-4.8313	-1.24212	-2.58023	-1.73629	-1.86772	0.622998	-0.660956	XP_011431924.1 insulinoma-associated protein 1a [Crassostrea gigas]
PrileiEVm006716t1	0.78083	0.885382	-1.31302	0.00879741	-0.722591	1.01171	0.874992	not in Diamond
PrileiEVm006736t1	0.0353928	-0.637671	-1.0715	-0.284143	-0.396466	0.787611	-0.194693	KAB7493990.1 Zinc finger protein Xfin [Armadillidium nasatum]
PrileiEVm006775t1	-1.69228	-1.07644	-1.96889	-3.12983	-0.504494	-2.2514	-0.531719	XP_010142868.1 PREDICTED: homeobox protein aristaless-like 4, partial [Buceros rhinoceros silvestris]
PrileiEVm006798t1	-1.29287	0.942592	-0.275025	-1.10504	1.17118	2.22956	0.406386	CAD43607.1 homeobox protein [Platynereis dumerilii]
PrileiEVm006836t1	-0.753373	0.654739	-1.0341	-1.12242	2.69851	1.31944	0.846523	CAD43608.1 paired box protein, partial [Platynereis dumerilii]
PrileiEVm006891t1	-1.00319	-3.37862	-3.13392	2.35436	-3.56496	-2.64487	-2.67761	XP_013405253.1 hepatocyte nuclear factor 4-gamma isoform X2 [Lingula anatina]
PrileiEVm007066t1	-0.65817	-0.177597	-1.59099	0.499405	-0.344064	0.0258327	-0.836263	XP_025106288.1 transcription factor E4F1-like isoform X2 [Pomacea canaliculata]
PrileiEVm007071t1	1.60531	-0.278645	-2.70903	-0.964919	-0.279922	1.68467	0.0563739	XP_006618446.1 segmentation protein Runt-like [Apis dorsata]
PrileiEVm007074t1	-0.789689	-0.310901	-0.61592	-1.4405	2.88165	-0.610321	-2.89885	XP_033748420.1 T-box transcription factor TBX10-like [Pecten maximus]
PrileiEVm007135t1	-2.84913	1.1386	-2.84913	-1.39009	-1.41073	-0.0563573	-2.84913	XP_009479790.1 PREDICTED: COUP transcription factor 2, partial [Pelecanus crispus]
PrileiEVm007142t1	-2.72646	-0.690866	-0.0848401	2.30189	-0.0709721	-0.432358	0.0380414	XP_033110390.1 paired box protein Pax-1-like [Anneissia japonica]
PrileiEVm007197t1	-0.851165	0.460623	-1.13133	-1.8483	-0.116031	1.99671	0.334835	not in Diamond
PrileiEVm007228t1	-3.22776	-0.368915	-0.605556	-0.430381	-0.0654663	1.54285	0.451357	XP_033736969.1 transcription factor RFX3-like isoform X9 [Pecten maximus]
PrileiEVm007231t1	0.834723	-0.41441	-1.57052	-1.03859	-0.565299	-0.244474	-0.653287	XP_011299896.1 PREDICTED: forkhead box protein K1 [Fopius arisanus]
PrileiEVm007262t1	0.284441	0.239055	-1.19601	-0.92234	-1.05286	-0.513185	0.232393	XP_028968015.1 ETS domain-containing protein Elk-3-like [Galendromus occidentalis]
PrileiEVm007270t1	-2.1997	-0.683537	2.83137	0.514865	-0.749899	0.116444	1.16155	AGS55453.1 transcription factor runx [Platynereis dumerilii]
PrileiEVm007278t1	-2.96814	0.541615	-0.687262	-0.442125	-0.323006	1.20093	-1.03804	XP_025081610.1 cyclic AMP-dependent transcription factor ATF-2-like isoform X3 [Pomacea canaliculata]
PrileiEVm007324t1	0.866544	-0.985318	-0.495917	-0.0538846	-0.686976	-0.695145	0.133093	ROT73140.1 Broad-complex protein isoform 4 [Penaeus vannamei]
PrileiEVm007448t1	-0.468819	-0.547432	-0.293535	-0.840256	2.39902	-2.58703	-0.647756	XP_034244089.1 zinc finger protein SNAI2-like [Thrips palmi]
PrileiEVm007455t1	-0.498443	0.40058	-0.780835	-1.50187	-0.448842	0.189246	1.46111	XP_018330747.1 gastrula zinc finger protein XlCGF57.1 [Agrilus planipennis]
PrileiEVm007500t1	-0.919146	-0.348225	-0.805445	-0.736281	-0.858746	-0.849985	-1.82809	AGS55450.1 transcription factor AP2 [Platynereis dumerilii]
PrileiEVm007617t1	0.744386	-0.278994	0.220076	-0.150274	-0.844786	2.10887	0.50914	QNN94689.1 POU domain class 6 transcription factor [Malacoceros fuliginosus]
PrileiEVm007692t1	-1.00123	-0.00103687	0.0484794	-0.437399	0.339159	0.84697	0.583153	not in Diamond
PrileiEVm007694t1	-1.18318	-0.871657	-3.2836	-2.17564	-1.8504	0.652385	-3.2836	XP_037283402.1 zinc finger protein SNAI2-like [Rhipicephalus microplus]
PrileiEVm007714t1	-0.453049	-0.00305553	-1.12503	-1.22284	1.78292	0.30986	-0.126362	BAE94130.1 zinc finger protein Tt-Zic [Tubifex tubifex]
PrileiEVm007738t1	2.78385	0.32173	-1.66384	0.928345	-2.49679	-2.39283	0.517445	XP_011412645.1 interferon regulatory factor 8 isoform X2 [Crassostrea gigas]
PrileiEVm007752t1	-3.26804	-0.410744	-0.122381	-0.751607	-0.633482	1.20759	-0.526407	XP_025160977.1 zinc finger protein 431-like [Harpegnathos saltator]
PrileiEVm007762t1	-0.772418	-1.14043	-1.888	1.61954	-2.82189	0.393404	-0.448727	XP_018599141.2 zinc finger protein 39-like [Scleropages formosus]
PrileiEVm007773t1	-0.971693	-0.528255	-2.08394	-1.25225	-1.75927	-1.63148	-0.64956	XP_003743231.1 kelch-like protein diablo [Galendromus occidentalis]
PrileiEVm007797t1	-1.10004	-0.624864	-1.37893	0.610535	1.3937	-0.0468743	0.478904	AAA28534.1 fork head domain DNA binding protein, partial [Drosophila melanogaster]
PrileiEVm007801t1	-0.125412	-1.56864	-2.25574	2.64446	-2.25574	1.57058	-0.306192	AFJ94203.1 Hox1b homeobox protein, partial [Pristina longiseta]
PrileiEVm007910t1	-0.505356	0.266063	-0.787699	-0.637207	0.861152	0.569099	0.147584	not in Diamond
PrileiEVm007974t1	-2.95322	-2.27022	-2.95322	1.85233	-2.067	0.215732	-2.95322	ACH87551.1 ParaHox, partial [Platynereis dumerilii]
PrileiEVm007985t1	-0.629911	0.264774	-0.91141	-0.372221	2.7124	-2.74333	0.56575	XP_034979073.1 LIM/homeobox protein Lhx9 isoform X2 [Zootoca vivipara]
PrileiEVm008001t1	0.939505	1.89286	-0.148417	1.20983	-3.63332	-0.859471	-1.28141	XP_032431462.1 interferon regulatory factor 1 isoform X2 [Xiphophorus hellerii]
PrileiEVm008034t1	0.687879	-0.806447	2.51053	-2.18128	2.25819	-0.548706	-0.906154	XP_033749784.1 nuclear receptor subfamily 2 group F member 1-A-like isoform X4 [Pecten maximus]
PrileiEVm008041t1	-4.44395	-0.332988	-1.13337	-1.15406	0.363229	1.45455	0.490758	QQL94316.1 SMAD family member 4 [Urechis unicinctus]
PrileiEVm008071t1	-2.9987	-0.96986	-1.17198	-1.02271	3.11347	-0.212736	-2.9987	XP_022290805.1 LOW QUALITY PROTEIN: transcription factor SUM-1-like [Crassostrea virginica]
PrileiEVm008097t1	1.63753	1.50722	-0.294795	0.937471	-2.69557	-1.71831	-0.654874	XP_022288480.1 ETS homologous factor-like isoform X1 [Crassostrea virginica]
PrileiEVm008125t1	-2.73275	0.149327	-2.73275	-2.07443	-1.29268	-1.18727	-2.73275	XP_029702807.1 homeobox protein CDX-1 isoform X1 [Takifugu rubripes]
PrileiEVm008132t1	0.36287	0.922617	-0.783335	-2.61818	0.0425743	3.05949	-0.679747	XP_019875947.1 PREDICTED: homeobox protein Nkx-2.5-like [Aethina tumida]
PrileiEVm008288t1	-0.286432	-1.25639	-0.570446	-0.659667	1.85742	-2.41073	-2.41073	XP_013387302.1 paired mesoderm homeobox protein 1 [Lingula anatina]
PrileiEVm008291t1	-2.74541	-0.952357	-0.457581	-0.556848	-1.85776	-1.20014	0.0181286	XP_037136128.1 myb-related protein A isoform X2 [Syngnathus acus]
PrileiEVm008347t1	-2.29041	-2.29041	-0.446578	-1.62946	2.34881	0.0213111	-2.29041	XP_026495276.1 transcription factor Sp9-like isoform X4 [Vanessa tameamea]
PrileiEVm008383t1	0.133853	0.234813	-1.13044	-0.103252	-2.30963	0.356447	-0.0911116	XP_022309703.1 zinc finger protein 76-like [Crassostrea virginica]
PrileiEVm008469t1	0.896116	-0.0497406	-0.81434	-0.27377	0.549658	0.541101	0.668263	ABQ10640.1 homeodomain protein NK4 [Platynereis dumerilii]
PrileiEVm008502t1	-2.65266	-1.14561	-0.818648	-0.907347	0.00637141	2.89246	0.115716	XP_033749784.1 nuclear receptor subfamily 2 group F member 1-A-like isoform X4 [Pecten maximus]
PrileiEVm008526t1	2.38095	-1.30174	-0.291905	1.69075	-0.183217	-1.00028	-1.93913	CAD5120128.1 DgyrCDS8706 [Dimorphilus gyrociliatus]
PrileiEVm008579t1	1.33366	-1.69577	-0.571851	2.20909	-1.3603	-1.65627	-1.26941	XP_037134891.1 hematopoietically-expressed homeobox protein hhex [Syngnathus acus]
PrileiEVm008601t1	1.22286	0.0655003	-0.12757	0.00155647	0.274075	0.916535	0.979978	XP_017855569.1 PREDICTED: zinc finger protein 420 [Drosophila arizonae]
PrileiEVm008665t1	0.423089	-2.4022	-1.25946	-1.11043	-1.24793	3.99236	0.605621	XP_013394781.1 COUP transcription factor 2 isoform X1 [Lingula anatina]
PrileiEVm008682t1	-2.63377	2.28498	-2.63377	-0.441607	3.1259	-0.336368	-0.695756	XP_010566777.1 PREDICTED: transcription factor LBX2 [Haliaeetus leucocephalus]
PrileiEVm008821t1	-0.454242	-0.00426681	-1.57619	-0.262697	-1.96435	0.0530156	0.270979	XP_013123406.2 zinc finger BED domain-containing protein 4 [Oreochromis niloticus]
PrileiEVm008837t1	2.54906	-1.39492	-2.28379	-2.99261	2.36703	-1.83228	-2.18249	XP_037083258.1 paired mesoderm homeobox protein 2-like [Pollicipes pollicipes]
PrileiEVm008843t1	-0.368755	-0.593045	-1.49266	0.0169244	-0.680993	0.816481	-0.574048	XP_013414015.1 deformed epidermal autoregulatory factor 1 homolog isoform X1 [Lingula anatina]
PrileiEVm008848t1	0.476046	0.108648	-1.36693	-0.759341	-0.697149	-0.296827	0.241647	XP_027197182.1 transcription factor GATA-5-like [Dermatophagoides pteronyssinus]
PrileiEVm008862t1	-1.96726	0.82897	-0.112241	-0.202694	-1.07197	0.361624	0.849173	QOS14461.1 specificity protein 6-9a, partial [Doryteuthis pealeii]
PrileiEVm008917t1	-0.675622	-0.841774	1.94235	-1.74678	0.604909	2.33217	-0.587126	AFJ91927.1 homeodomain transcription factor Post2 [Platynereis dumerilii]
PrileiEVm009280t1	-1.50876	-2.92291	-0.991933	3.40459	-1.20026	0.501825	1.85934	CAD5123172.1 DgyrCDS11540 [Dimorphilus gyrociliatus]
PrileiEVm009323t1	0.437004	-0.210258	-0.0797195	-1.59076	-0.942373	-1.488	-0.110161	not in Diamond
PrileiEVm009536t1	-1.23492	2.86923	-3.33436	-1.88115	-1.50171	0.118614	1.56666	XP_033106692.1 homeobox protein unc-4 homolog [Anneissia japonica]
PrileiEVm009563t1	1.79934	-1.17112	-0.920984	-1.46034	-1.36101	-0.915425	2.07037	XP_034473900.1 transcription factor glial cells missing [Drosophila innubila]
PrileiEVm009601t1	0.401495	-0.240928	-0.192995	-0.436764	-0.093724	-0.32323	0.179691	not in Diamond
PrileiEVm009679t1	-0.329495	2.37076	-2.45229	1.44427	-2.45229	-0.901585	1.65092	XP_016660622.1 runt-related transcription factor 1-like isoform X2 [Acyrthosiphon pisum]
PrileiEVm009690t1	-3.2143	1.20369	-2.03861	2.42258	-1.37979	-0.0596595	-1.28894	AGS55441.1 hairy enhancer of split 7 [Platynereis dumerilii]
PrileiEVm009737t1	-2.48586	1.88249	-2.48586	-0.496611	-1.5961	1.30674	2.62281	XP_011438581.1 nuclear receptor subfamily 2 group E member 1 [Crassostrea gigas]
PrileiEVm009838t1	-3.42841	2.17794	-1.60859	-1.69612	-0.431177	-1.89218	-1.50655	XP_003375181.1 GATA-binding factor 2, partial [Trichinella spiralis]
PrileiEVm009900t1	-2.74077	-2.05672	-0.908787	-1.28014	3.38683	-1.19542	-0.805494	XP_018951055.1 PREDICTED: serum response factor-like [Cyprinus carpio]
PrileiEVm009906t1	1.07307	-1.33505	-2.48838	3.02595	-0.638546	1.94851	-0.546295	ABQ10640.1 homeodomain protein NK4 [Platynereis dumerilii]
PrileiEVm009966t1	0.879962	-0.329468	-0.290021	0.427597	1.40128	-0.580874	-2.13878	CAC86663.1 Six2 protein [Platynereis dumerilii]
PrileiEVm010066t1	-0.698737	-0.000546627	-0.740541	-0.726734	-1.80423	0.643909	1.03978	XP_011412325.2 ZZ-type zinc finger-containing protein 3 [Crassostrea gigas]
PrileiEVm010246t1	-1.96144	2.9237	-0.769838	-1.29793	-1.96144	-1.96144	-1.96144	QRF78317.1 Six1/2 [Euperipatoides kanangrensis]
PrileiEVm010487t1	-2.19596	-3.14187	-3.1125	-2.12262	1.4281	0.706659	-1.56552	CAC5360493.1 TCF4_12 [Mytilus coruscus]
PrileiEVm010521t1	-2.49492	0.760809	-1.31182	3.42551	-2.49492	0.706914	0.835353	ABA29776.1 even-skipped, partial [Platynereis dumerilii]
PrileiEVm010529t1	0.863773	0.0450277	-1.23606	-0.881829	-0.907412	-1.52109	0.225452	not in Diamond
PrileiEVm010561t1	0.298968	0.00614883	-0.810468	-0.395894	-1.14247	-0.638289	-0.0934575	XP_013774852.2 homeobox protein PKNOX2-like isoform X1 [Limulus polyphemus]
PrileiEVm010863t1	-2.72909	-1.22331	-2.72909	1.687	-0.565805	1.03391	-0.793524	XP_034325689.1 visual system homeobox 2 [Crassostrea gigas]
PrileiEVm010996t1	-3.1845	0.417781	-3.01564	-1.24633	-0.501437	-1.23347	-0.699924	AXP07340.1 class E basic helix-loop-helix myelocytomatosis transcription factor, partial [Eucidaris tribuloides]
PrileiEVm011314t1	-2.7926	0.639708	0.784664	0.373922	0.0583567	0.00293651	-0.0313944	RCN23946.1 zinc finger, C2H2 type [Ancylostoma caninum]
PrileiEVm011338t1	2.59934	-1.36967	0.90706	2.27024	-1.79045	-0.503897	0.712996	CAD5114456.1 DgyrCDS3586 [Dimorphilus gyrociliatus]
PrileiEVm011357t1	4.63071	-1.8088	-2.13192	-3.3069	-2.42268	-1.76936	-1.38311	XP_039962440.1 DNA-binding protein D-ETS-4-like [Bactrocera tryoni]
PrileiEVm011457t1	-0.419102	-2.21756	1.37951	-3.36259	2.70222	-1.08607	-3.36259	XP_013090025.1 PREDICTED: homeobox protein six1-like [Biomphalaria glabrata]
PrileiEVm011690t1	-1.61456	-2.31646	0.652193	0.23889	0.00494788	-0.0187139	-1.81503	AGS55451.1 transcription factor myc [Platynereis dumerilii]
PrileiEVm011864t1	-0.735772	1.51593	-0.561772	-1.7348	0.00188421	-0.0534155	-0.0876741	CAJ38799.1 distalless, Dlx-1 [Platynereis dumerilii]
PrileiEVm011918t1	-1.13157	0.073392	-0.959079	-1.49808	-1.79927	0.905715	4.08116	AKG97526.1 homeodomain transcription factor BarH1 [Platynereis dumerilii]
PrileiEVm012287t1	-0.451518	-0.41749	-1.12352	-1.04162	0.738452	0.0557869	-0.124815	CAY12635.1 SRY-related HMG box C protein [Platynereis dumerilii]
PrileiEVm012320t1	1.18752	0.55857	-1.28245	1.61801	-0.254039	-0.21021	2.26388	not in Diamond
PrileiEVm012373t1	-2.73891	-1.5885	-0.906889	-1.27825	-0.895278	1.023	4.28297	XP_002741053.1 PREDICTED: neurogenic differentiation factor 1-like [Saccoglossus kowalevskii]
PrileiEVm012613t1	0.330428	0.889107	-0.357429	-0.273972	-1.20727	-0.351789	0.668052	XP_025097064.1 transcription factor E2F7-like isoform X2 [Pomacea canaliculata]
PrileiEVm012736t1	0.660315	0.913014	-0.622523	-1.64448	-3.17133	-2.78419	-0.79148	AGS55436.1 hairy enhancer of split 2 [Platynereis dumerilii]
PrileiEVm012774t1	-0.893544	-0.580069	-3.00017	-1.02421	2.11153	0.735756	-1.07073	XP_009901418.1 PREDICTED: transcription factor 4, partial [Dryobates pubescens]
PrileiEVm012853t1	-0.05936	0.199763	-0.101968	-0.211948	-0.862448	-1.47661	0.272074	not in Diamond
PrileiEVm012863t1	-2.12762	0.750768	-0.557183	-0.918782	-2.07939	-0.147586	-0.975338	XP_025089528.1 transcription factor E2F3-like [Pomacea canaliculata]
PrileiEVm012903t1	1.61152	-0.533046	0.42008	0.302897	-0.308945	-2.95461	0.339298	KFV92099.1 Zinc finger and BTB domain-containing protein 40, partial [Fulmarus glacialis]
PrileiEVm013057t1	-2.37378	-1.21893	-2.37378	-1.71339	-2.37378	-2.37378	-2.37378	XP_011335669.1 achaete-scute complex protein T3 [Ooceraea biroi]
PrileiEVm013110t1	0.317659	1.49888	0.0274899	-0.352919	-0.93591	-0.266336	2.40989	XP_034331615.1 achaete-scute homolog 1 [Crassostrea gigas]
PrileiEVm013412t1	-2.16372	-0.646708	-0.975726	0.82284	-0.713129	-2.16372	0.636353	XP_036061576.1 homeobox protein Nkx-2.8 [Onychomys torridus]
PrileiEVm013704t1	-3.469	-0.17459	-2.29516	-0.338299	-0.317691	-0.0234286	-0.733831	XP_019634930.1 PREDICTED: telomeric repeat-binding factor 2-like [Branchiostoma belcheri]
PrileiEVm014026t1	-4.16452	-2.67338	-4.16452	-4.16452	-2.73803	-1.90139	-4.16452	XP_022304245.1 twist-related protein 2-like [Crassostrea virginica]
PrileiEVm014197t1	0.279138	-1.54604	-2.6969	-0.952541	2.88097	-1.15081	0.0691263	AGS55448.1 hairy enhancer of split related [Platynereis dumerilii]
PrileiEVm014312t1	-2.88526	-0.461358	-1.70664	0.472643	-0.7265	1.29467	-2.88526	NXU77599.1 CKR1 protein [Oreotrochilus melanogaster]
PrileiEVm014317t1	-0.656983	0.361471	-1.23309	-0.568066	0.0455783	0.673545	0.315016	XP_033174246.1 nuclear transcription factor Y subunit alpha isoform X2 [Bombus impatiens]
PrileiEVm014394t1	0.21125	0.85381	-2.76093	-0.390452	0.42898	0.0362115	0.546798	XP_014782257.1 PREDICTED: homeobox protein Nkx-6.1-like, partial [Octopus bimaculoides]
PrileiEVm014508t1	4.23724	-1.38727	-3.17243	-0.995256	-1.73804	-0.891461	-3.17243	CAD5123172.1 DgyrCDS11540 [Dimorphilus gyrociliatus]
PrileiEVm014590t1	1.67044	0.093545	-1.94169	0.0289099	-1.68317	0.832957	-0.371073	AGY49077.1 compass-like protein [Paracentrotus lividus]
PrileiEVm014648t1	0.197417	-1.06674	-2.12124	-2.18842	3.87972	0.415739	-3.2963	XP_025099059.1 ras guanine nucleotide exchange factor P-like [Pomacea canaliculata]
PrileiEVm014797t1	-1.72141	-0.191854	-1.72141	-1.05564	3.31597	0.62355	-1.72141	AGQ04598.1 twist protein [Platynereis dumerilii]
PrileiEVm015751t1	-2.12497	-0.315196	-2.12497	-2.12497	1.27514	1.11303	-2.12497	AGQ04598.1 twist protein [Platynereis dumerilii]
PrileiEVm015781t1	-1.69606	0.0526945	-0.90023	-0.669091	-1.6476	0.475963	-1.06147	KDR16120.1 Transcription factor Sp1, partial [Zootermopsis nevadensis]
PrileiEVm017295t1	0.204088	-1.13857	-1.09171	1.61325	-3.09329	-2.4433	-2.05985	XP_011409510.1 PREDICTED: zinc finger BED domain-containing protein 4-like, partial [Amphimedon queenslandica]
PrileiEVm017394t1	0.120659	0.48448	0.322538	-1.10527	-1.9597	-0.556484	0.864998	XP_039749291.1 zinc finger protein 549-like isoform X2 [Pararge aegeria]
PrileiEVm017429t1	0.511151	-0.969265	-1.29615	2.4912	-0.307812	-0.929301	-2.47946	CAD5119537.1 DgyrCDS8139 [Dimorphilus gyrociliatus]
PrileiEVm017437t1	0.265599	-0.134013	-0.610072	-0.311765	0.204309	0.906678	-0.489246	XP_012939795.1 cAMP responsive element-binding protein isoform X3 [Aplysia californica]
PrileiEVm018030t1	0.708742	0.225227	-1.27548	0.41563	-0.641406	0.37842	0.0463442	NWU93799.1 USF1 factor [Upupa epops]
PrileiEVm018073t1	-0.533237	1.86009	-1.46829	0.17457	-0.80375	-2.64947	0.667157	XP_029965851.1 transcription factor Adf-1-like [Salarias fasciatus]
PrileiEVm019234t1	-0.313096	-0.0564174	-3.26061	-2.15248	-1.82716	-1.72254	0.015131	XP_025088104.1 DNA-binding protein inhibitor ID-4-like [Pomacea canaliculata]
PrileiEVm019241t1	-3.79165	0.115102	0.0319906	-2.34238	-2.90948	0.904346	-1.87465	AFJ91925.1 homeodomain transcription factor Lox5 [Platynereis dumerilii]
PrileiEVm019797t1	-1.58206	2.12918	1.02572	-1.9463	-0.262436	-0.540613	-0.946298	PSN35472.1 Protein lin-28 [Blattella germanica]
PrileiEVm019913t1	0.684687	0.0302383	-1.26045	-1.17875	-0.107851	1.06337	-1.60763	not in Diamond
PrileiEVm019960t1	1.34032	0.523327	-1.06382	0.142202	0.431644	1.2989	-2.25043	not in Diamond
PrileiEVm020946t1	-0.180913	0.851179	-1.12338	1.0019	-0.861598	-2.30909	0.480338	CAD5118584.1 DgyrCDS7272 [Dimorphilus gyrociliatus]
PrileiEVm022263t1	-2.38476	0.768654	-2.38476	2.15891	-2.38476	0.434548	-0.439508	AGS55441.1 hairy enhancer of split 7 [Platynereis dumerilii]
PrileiEVm024203t1	0.344941	-0.839492	0.301608	0.743003	-2.63501	-1.08782	-2.63501	XP_034837747.1 tigger transposable element-derived protein 6-like [Maniola hyperantus]
PrileiEVm024845t1	-1.35646	0.547448	-2.46341	-0.661105	-2.1399	-0.860795	-1.03679	NXB07520.1 TCP4 polymerase [Cnemophilus loriae]
