## Supplementary material for "Annelid adult cell type diversity and their pluripotent cellular origins": Supp File 14.csv

	Pristina IDs	UniProt IDs	FACT	HAT	HDAC	ISWI	MLL	PcG and PcG-like	SWI/SNF
0	PrileiEVm005208t1	SSRP1_HUMAN	FACT
1	PrileiEVm002356t1	SP16H_HUMAN	FACT						SWI/SNF
2	PrileiEVm004876t1	CSR2B_HUMAN		HAT
3	PrileiEVm004917t1	KAT2A_HUMAN		HAT
4	PrileiEVm019129t1	NC2B_HUMAN		HAT
5	PrileiEVm015424t1	SGF29_HUMAN		HAT
6	PrileiEVm009844t1	TADA3_HUMAN		HAT
7	PrileiEVm015107t1	WDR5_HUMAN		HAT			MLL	PcG and PcG-like
8	PrileiEVm001319t1	YETS2_HUMAN		HAT
9	PrileiEVm010066t1	ZZZ3_HUMAN		HAT
10	PrileiEVm018481t1	EAF6_HUMAN		HAT
11	PrileiEVm017053t1	ING2_HUMAN		HAT	HDAC
12	PrileiEVm017617t1	ING5_HUMAN		HAT
13	PrileiEVm000599t1	JADE1_HUMAN		HAT
14	PrileiEVm001094t1	JADE3_HUMAN		HAT
15	PrileiEVm007934t1	KAT7_HUMAN		HAT
16	PrileiEVm002644t1	BRPF1_HUMAN		HAT
17	PrileiEVm001174t1	BRPF3_HUMAN		HAT
18	PrileiEVm014138t1	MSL1_HUMAN		HAT
19	PrileiEVm011316t1	KAT8_HUMAN		HAT			MLL
20	PrileiEVm000846t1	HCFC1_HUMAN		HAT			MLL
21	PrileiEVm012230t1	KANL2_HUMAN		HAT
22	PrileiEVm005032t1	KANL3_HUMAN		HAT
23	PrileiEVm011640t1	MCRS1_HUMAN		HAT			MLL
24	PrileiEVm003268t1	PHF20_HUMAN		HAT			MLL
25	PrileiEVm002610t1	OGT1_HUMAN		HAT
26	PrileiEVm012204t1	ACL6A_HUMAN		HAT					SWI/SNF
27	PrileiEVm005723t1	BRD8_HUMAN		HAT
28	PrileiEVm012480t1	DMAP1_HUMAN		HAT
29	PrileiEVm000050t1	EP400_HUMAN		HAT
30	PrileiEVm004263t1	EPC1_HUMAN		HAT
31	PrileiEVm013147t1	ING3_HUMAN		HAT
32	PrileiEVm011337t1	KAT5_HUMAN		HAT
33	PrileiEVm012537t1	MO4L1_HUMAN		HAT
34	PrileiEVm018834t1	MRGBP_HUMAN		HAT
35	PrileiEVm010914t1	RUVB1_HUMAN		HAT			MLL
36	PrileiEVm011321t1	RUVB2_HUMAN		HAT			MLL
37	PrileiEVm000022t1	TRRAP_HUMAN		HAT
38	PrileiEVm014519t1	VPS72_HUMAN		HAT
39	PrileiEVm018085t1	YETS4_HUMAN		HAT
40	PrileiEVm000715t1	SRCAP_HUMAN		HAT
41	PrileiEVm014127t1	SUPT3_HUMAN		HAT
42	PrileiEVm007426t1	TAF5L_HUMAN		HAT
43	PrileiEVm005846t1	TAF6L_HUMAN		HAT
44	PrileiEVm020002t1	TAF10_HUMAN		HAT
45	PrileiEVm020554t1	TAF12_HUMAN		HAT
46	PrileiEVm001216t1	ELP1_HUMAN		HAT
47	PrileiEVm004219t1	ELP2_HUMAN		HAT
48	PrileiEVm008888t1	ELP3_HUMAN		HAT
49	PrileiEVm013283t1	ELP4_HUMAN		HAT
50	PrileiEVm016955t1	ELP6_HUMAN		HAT
51	PrileiEVm014690t1	AT7L3_HUMAN		HAT
52	PrileiEVm021827t1	ENY2_HUMAN		HAT
53	PrileiEVm009908t1	UBP22_HUMAN		HAT
54	PrileiEVm014550t1	ST65G_HUMAN		HAT
55	PrileiEVm014370t1	TADA1_HUMAN		HAT
56	PrileiEVm018634t1	TAF9_HUMAN		HAT			MLL
57	PrileiEVm012170t1	TAD2B_HUMAN		HAT
58	PrileiEVm001470t1	TAF2_HUMAN		HAT
59	PrileiEVm003054t1	TAF4_HUMAN		HAT			MLL
60	PrileiEVm006163t1	TAF5_HUMAN		HAT
61	PrileiEVm006857t1	TAF6_HUMAN		HAT			MLL
62	PrileiEVm009735t1	HDAC1_HUMAN			HDAC			PcG and PcG-like	SWI/SNF
63	PrileiEVm012292t1	HDAC2_HUMAN			HDAC			PcG and PcG-like	SWI/SNF
64	PrileiEVm015000t1	HM20B_HUMAN			HDAC
65	PrileiEVm004506t1	KDM1A_HUMAN			HDAC
66	PrileiEVm017806t1	PF21A_HUMAN			HDAC
67	PrileiEVm012116t1	RCOR1_HUMAN			HDAC
68	PrileiEVm001413t1	ZMYM2_HUMAN			HDAC
69	PrileiEVm000629t1	ZMYM3_HUMAN			HDAC
70	PrileiEVm017525t1	MBD2_HUMAN			HDAC
71	PrileiEVm000228t1	CHD3_HUMAN			HDAC
72	PrileiEVm000170t1	CHD4_HUMAN			HDAC
73	PrileiEVm005410t1	MTA1_HUMAN			HDAC
74	PrileiEVm005219t1	MTA3_HUMAN			HDAC
75	PrileiEVm010450t1	P66A_HUMAN			HDAC
76	PrileiEVm012335t1	RBBP4_HUMAN			HDAC	ISWI		PcG and PcG-like	SWI/SNF
77	PrileiEVm000605t1	ARI4B_HUMAN			HDAC
78	PrileiEVm015086t1	BRM1L_HUMAN			HDAC
79	PrileiEVm020845t1	SAP18_HUMAN			HDAC
80	PrileiEVm019296t1	SAP30_HUMAN			HDAC
81	PrileiEVm018430t1	SDS3_HUMAN			HDAC
82	PrileiEVm001596t1	SIN3A_HUMAN			HDAC				SWI/SNF
83	PrileiEVm001135t1	SIN3A_HUMAN			HDAC				SWI/SNF
84	PrileiEVm000736t1	BAZ1A_HUMAN				ISWI
85	PrileiEVm000799t1	BAZ1A_HUMAN				ISWI
86	PrileiEVm002761t1	BAZ1B_HUMAN				ISWI			SWI/SNF
87	PrileiEVm002303t1	DDX21_HUMAN				ISWI
88	PrileiEVm009984t1	DEK_HUMAN				ISWI
89	PrileiEVm001186t1	ERCC6_HUMAN				ISWI
90	PrileiEVm001617t1	MBB1A_HUMAN				ISWI
91	PrileiEVm001162t1	SF3B1_HUMAN				ISWI
92	PrileiEVm002485t1	SIR7_HUMAN				ISWI
93	PrileiEVm001298t1	CECR2_HUMAN				ISWI			SWI/SNF
94	PrileiEVm002561t1	SMCA1_HUMAN				ISWI			SWI/SNF
95	PrileiEVm022515t1	DPOE3_HUMAN				ISWI
96	PrileiEVm000105t1	BAZ2A_HUMAN				ISWI
97	PrileiEVm003449t1	BPTF_HUMAN				ISWI
98	PrileiEVm000675t1	RSF1_HUMAN				ISWI
99	PrileiEVm008590t1	ASH2L_HUMAN					MLL
100	PrileiEVm000037t1	CHD8_HUMAN					MLL
101	PrileiEVm025238t1	DPY30_HUMAN					MLL
102	PrileiEVm012863t1	E2F6_HUMAN					MLL	PcG and PcG-like
103	PrileiEVm021108t1	IN80C_HUMAN					MLL
104	PrileiEVm002144t1	KDM6A_HUMAN					MLL
105	PrileiEVm000012t1	KMT2A_HUMAN					MLL
106	PrileiEVm019961t1	MAX_HUMAN					MLL
107	PrileiEVm008424t1	MEN1_HUMAN					MLL
108	PrileiEVm006688t1	MGAP_HUMAN					MLL	PcG and PcG-like
109	PrileiEVm002666t1	NCOA6_HUMAN					MLL
110	PrileiEVm004362t1	PAXI1_HUMAN					MLL
111	PrileiEVm004151t1	PELP1_HUMAN					MLL
112	PrileiEVm010312t1	PRP31_HUMAN					MLL
113	PrileiEVm009645t1	RBBP5_HUMAN					MLL
114	PrileiEVm015662t1	RING2_HUMAN					MLL	PcG and PcG-like
115	PrileiEVm006205t1	SENP3_HUMAN					MLL
116	PrileiEVm000220t1	TAF1_HUMAN					MLL
117	PrileiEVm014441t1	TAF7_HUMAN					MLL
118	PrileiEVm003465t1	TEX10_HUMAN					MLL
119	PrileiEVm004050t1	KMT2C_HUMAN					MLL
120	PrileiEVm000730t1	BCOR_HUMAN						PcG and PcG-like
121	PrileiEVm003692t1	KDM2B_HUMAN						PcG and PcG-like
122	PrileiEVm001927t1	KDM2B_HUMAN						PcG and PcG-like
123	PrileiEVm017336t1	PCGF1_HUMAN						PcG and PcG-like
124	PrileiEVm018366t1	YAF2_HUMAN						PcG and PcG-like
125	PrileiEVm020611t1	SKP1_HUMAN						PcG and PcG-like
126	PrileiEVm002054t1	UBP7_HUMAN						PcG and PcG-like
127	PrileiEVm008653t1	BMI1_HUMAN						PcG and PcG-like
128	PrileiEVm017828t1	PCGF3_HUMAN						PcG and PcG-like
129	PrileiEVm001639t1	PHC2_HUMAN						PcG and PcG-like
130	PrileiEVm004702t1	PHC3_HUMAN						PcG and PcG-like
131	PrileiEVm005830t1	SCMH1_HUMAN						PcG and PcG-like
132	PrileiEVm012314t1	AEBP2_HUMAN						PcG and PcG-like
133	PrileiEVm000655t1	JARD2_HUMAN						PcG and PcG-like
134	PrileiEVm011183t1	EED_HUMAN						PcG and PcG-like
135	PrileiEVm004435t1	EZH1_HUMAN						PcG and PcG-like
136	PrileiEVm006671t1	SUZ12_HUMAN						PcG and PcG-like
137	PrileiEVm013034t1	CSK21_HUMAN						PcG and PcG-like
138	PrileiEVm019442t1	CBX3_HUMAN						PcG and PcG-like
139	PrileiEVm019269t1	CBX3_HUMAN						PcG and PcG-like
140	PrileiEVm005015t1	LMBL2_HUMAN						PcG and PcG-like
141	PrileiEVm010663t1	TFDP1_HUMAN						PcG and PcG-like
142	PrileiEVm000122t1	ARI1B_HUMAN							SWI/SNF
143	PrileiEVm000327t1	SMCA2_HUMAN							SWI/SNF
144	PrileiEVm006746t1	SMCE1_HUMAN							SWI/SNF
145	PrileiEVm002665t1	SMRC1_HUMAN							SWI/SNF
146	PrileiEVm013705t1	SNF5_HUMAN							SWI/SNF
147	PrileiEVm009371t1	SMRD1_HUMAN							SWI/SNF
148	PrileiEVm000374t1	ARID2_HUMAN							SWI/SNF
149	PrileiEVm000400t1	PB1_HUMAN							SWI/SNF
150	PrileiEVm006916t1	BRD7_HUMAN							SWI/SNF
151	PrileiEVm004032t1	PHF10_HUMAN							SWI/SNF
152	PrileiEVm011228t1	REQU_HUMAN							SWI/SNF
153	PrileiEVm003646t1	ENL_HUMAN							SWI/SNF
154	PrileiEVm005834t1	CAF1B_HUMAN							SWI/SNF
155	PrileiEVm000538t1	TOP2B_HUMAN							SWI/SNF
